# Differential effects of multiplex and uniplex affiliative relationships on biomarkers of inflammation

**DOI:** 10.1101/2022.11.01.514247

**Authors:** Jessica Vandeleest, Lauren J. Wooddell, Amy C. Nathman, Brianne A. Beisner, Brenda McCowan

**Author notes:** Corresponding author details: Jessica Vandeleest, PhD.

## Abstract

Social relationships profoundly impact health in social species. Much of what we know regarding the impact of affiliative social relationships on health in nonhuman primates (NHPs) has focused on the structure of connections or the quality of relationships. These relationships are often quantified by comparing different types of affiliative behaviors (e.g., contact sitting, grooming, alliances, proximity) or pooling affiliative behaviors into an overall measure of affiliation. The influence of the breadth of affiliative behaviors (e.g., how many different types or which ones) a dyad engages in on health and fitness outcomes remains unknown. Here we employed a social network approach to explicitly explore whether the integration of different affiliative behaviors within a relationship can point to the potential function of those relationships and their impact on health-related biomarkers (i.e., pro-inflammatory cytokines) in a commonly studied non-human primate model system, the rhesus macaque (*Macaca mulatta*). Being well connected in multiplex grooming networks (networks where individuals both contact sat and groomed), which were more modular and kin biased, was associated with lower inflammation (IL-6, TNF-alpha). In contrast, being well connected in uniplex grooming networks (dyad engaged only in grooming and not in contact sitting), which were more strongly linked with social status, was associated with greater inflammation. Results suggest that multiplex relationships may function as supportive relationships that promote health. In contrast, the function of uniplex grooming relationships may be more transactional and may incur physiological costs. This complexity is important to consider for understanding the mechanisms underlying the association of social relationships on human and animal health.
