## Supplementary material for "Differential effects of multiplex and uniplex affiliative relationships on biomarkers of inflammation": Dataset_NetworkLevel

	network	density	modularity	eigen_centr	avg.edgeW	clustering	reciprocity	propKin	UpRank	RankDisp	RankEVC
1	multiGR_GroupA	0.062384302	0.688405144	0.806811203	5.558704453	0.269439421	0.534124629	0.607902736	0.544072948	0.148044852	0.100113303
2	uniGR_GroupA	0.065161051	0.271780976	0.659101398	1.680645161	0.157005631	0.238636364	0.164772727	0.605113636	0.251566748	0.487711812
3	groom_GroupA	0.127545354	0.428881178	0.589531781	3.400359066	0.296358169	0.383164006	0.378854626	0.575624082	0.201553967	0.502789674
4	multiCS_GroupA	0.091447612	0.619054556	0.545687098	8.785425101	0.269439421	1	0.533333333	0.5	0.163175841	-0.034596601
5	uniCS_GroupA	0.108478341	0.228982397	0.660907535	2.539249147	0.160150376	1	0.096885813	0.5	0.260584165	-0.370795892
6	contSit_GroupA	0.199925953	0.424500989	0.540773818	5.396296296	0.286642599	1	0.29489603	0.5	0.216391352	-0.384976471
7	multiGR_GroupB	0.087290819	0.514890094	0.658618819	3.695945946	0.248885842	0.466321244	0.207253886	0.585492228	0.235725672	0.480610035
8	uniGR_GroupB	0.063319765	0.281233731	0.588898084	1.555555556	0.14746988	0.2	0	0.653571429	0.301485164	0.327354823
9	groom_GroupB	0.150610583	0.348266413	0.533630664	2.711678832	0.353823088	0.354354354	0.12012012	0.614114114	0.263372305	0.587062195
10	multiCS_GroupB	0.133876074	0.487178699	0.65260483	8.912162162	0.248885842	1	0.158783784	0.5	0.244012598	0.194376427
11	uniCS_GroupB	0.155585708	0.239802317	0.540108448	2.819767442	0.19921875	1	0.014534884	0.5	0.31844349	-0.007558265
12	contSit_GroupB	0.289461782	0.33488758	0.460063799	5.6375	0.374459367	1	0.08125	0.5	0.284019202	0.344853757
13	multiGR_GroupC	0.087719298	0.472650222	0.709855813	2.769230769	0.270318021	0.4	0.638461538	0.546153846	0.181664438	0.307444109
14	uniGR_GroupC	0.09851552	0.219042699	0.636175751	1.635658915	0.201156069	0.232876712	0.260273973	0.671232877	0.279621682	0.026024663
15	groom_GroupC	0.186234818	0.299213658	0.511900964	2.141630901	0.402890377	0.311594203	0.438405797	0.612318841	0.2334824	0.31951613
16	multiCS_GroupC	0.140350877	0.543948534	0.656284512	3.961538462	0.270318021	1	0.605769231	0.5	0.200175683	0.539179347
17	uniCS_GroupC	0.130904184	0.305209295	0.565814829	2.350515464	0.125748503	1	0.237113402	0.5	0.262785962	-0.19512292
18	contSit_GroupC	0.271255061	0.36796875	0.407497844	3.184079602	0.333973129	1	0.427860697	0.5	0.230390594	0.492000715
19	multiGR_GroupD	0.046751536	0.697770253	0.829100283	5.105263158	0.260869565	0.572769953	0.694835681	0.558685446	0.145246588	-0.23144968
20	uniGR_GroupD	0.085820896	0.289728544	0.537987176	1.64756447	0.184849293	0.21483376	0.171355499	0.618925831	0.261746411	0.318192305
21	groom_GroupD	0.132572432	0.47598785	0.505499946	2.696606786	0.312572534	0.341059603	0.355960265	0.597682119	0.220662864	-0.20335486
22	multiCS_GroupD	0.066725198	0.628161455	0.816580023	5.315789474	0.260869565	1	0.618421053	0.5	0.154308399	-0.212259108
23	uniCS_GroupD	0.05048288	0.4153897	0.792102075	2.243478261	0.069037657	1	0.07826087	0.5	0.218182145	-0.171974004
24	contSit_GroupD	0.117208077	0.472918698	0.643697629	3.992509363	0.236554239	1	0.38576779	0.5	0.181819563	-0.24250067
